# Deciphering Bacterial and Archaeal Transcriptional Dark Matter and Its Architectural Complexity

**DOI:** 10.1101/2024.04.02.587803

**Authors:** John S. A. Mattick, Robin E. Bromley, Kaylee J. Watson, Ricky S. Adkins, Christopher I. Holt, Jarrett F. Lebov, Benjamin C. Sparklin, Tyonna S. Tyson, David A. Rasko, Julie C. Dunning Hotopp

**Affiliations:** Institute for Genome Sciences, University of Maryland School of Medicine, Baltimore, MD 21201, USA; Department of Microbiology and Immunology, University of Maryland School of Medicine, Baltimore, MD 21201, USA; Center for Pathogen Research, University of Maryland School of Medicine, Baltimore, MD 21201, USA; Department of Microbial Pathogenesis, University of Maryland School of Dentistry, Baltimore, MD 21201, USA; Greenebaum Cancer Center, University of Maryland School of Medicine, Baltimore, MD 21201, USA

**Keywords:** transcriptomics, bacterial transcripts, archael transcripts, small RNAs, non-coding RNA (ncRNA), direct RNA sequencing

## Abstract

Transcripts are potential therapeutic targets, yet bacterial transcripts remain biological dark matter with uncharacterized biodiversity. We developed and applied an algorithm to predict transcripts for *Escherichia coli* K12 and E2348/69 strains (Bacteria:gamma-Proteobacteria) with newly generated ONT direct RNA sequencing data while predicting transcripts for *Listeria monocytogenes* strains Scott A and RO15 (Bacteria:Firmicute), *Pseudomonas aeruginosa* strains SG17M and NN2 strains (Bacteria:gamma-Proteobacteria), and *Haloferax volcanii* (Archaea:Halobacteria) using publicly available data. From >5 million *E. coli* K12 ONT direct RNA sequencing reads, 2,484 mRNAs are predicted and contain more than half of the predicted *E. coli* proteins. While the number of predicted transcripts varied by strain based on the amount of sequence data used for the predictions, across all strains examined, the average size of the predicted mRNAs is 1.6-1.7 kbp while the median size of the predicted bacterial 5’-and 3’-UTRs are 30-90 bp. Given the lack of bacterial and archaeal transcript annotation, most predictions are of novel transcripts, but we also predicted many previously characterized mRNAs and ncRNAs, including post-transcriptionally generated transcripts and small RNAs associated with pathogenesis in the *E. coli* E2348/69 *LEE* pathogenicity islands. We predicted small transcripts in the 100-200 bp range as well as >10 kbp transcripts for all strains, with the longest transcript for two of the seven strains being the *nuo* operon transcript, and for another two strains it was a phage/prophage transcript. This quick, easy, inexpensive, and reproducible method will facilitate the presentation of operons, transcripts, and UTR predictions alongside CDS and protein predictions in bacterial genome annotation as important resources for the research community.
