## Supplementary material for "Deciphering Bacterial and Archaeal Transcriptional Dark Matter and Its Architectural Complexity": Table A1

### Sheet: Table A1
Table A1 -- Sequencing statistics for ONT direct RNA sequencing runs with E. coli RNA
SRA (FASTQ)	Library ID	SRA (FAST5)	Strain	Method	Growth Media	PolyA Time	Enolase added	OD600	Read N50 (bp)	Bases Sequenced (Mbp)	Max Read Length (bp)	Total # Reads	Reads Analyzed	Reads Mapping to rRNA
SRR18061005	RDMIN20200702	SRR18070405	K12	polyA	LB	30 min	Yes	0.5	1384	2200	8559	1973796	1889643	1,721,821 (91%)
SRR18061002	RDMIN20210517	SRR18070402	K12	polyA	DMEM	30 min	No	0.4	811	395	4151	608000	498098	445,875 (90%)
SRR27982845	RDMIN20190926-2	NA*	K12	polyA + CappableSeq	LB	30 min	Yes	0.5	1023	1300	6365	1449269	34878	8,197 (24%)
SRR18061004	RDMIN20201211	SRR18070404	E23/4869	polyA	LB	30 min	No	OT**	1272	2200	8389	2170003	1900185	1,706,968 (89%)
SRR18061003	RDMIN20210507	SRR18070403	E23/4869	polyA	DMEM	30 min	No	0.5	1279	1200	8676	1484000	1124862	957,153 (85%)
SRR23886068	RDMIN20220727-MN21969	SRR23886068	K12	polyA	LB	30 min	Yes	0.5	1057	301	7368	392041	289922	243,971 (84%)
SRR27982844	RDMIN20220727-MN23690	NA*	K12	polyA	DMEM	30 min	Yes	0.5	1219	641	8379	659888	300412	240,094 (80%)
SRR27982843	RDMIN20230209	NA*	K12	Fresh, polyA	LB	90 s	1:10 dilution	0.2	1270	760	10636	779013	668516	571,670 (85%)
SRR27982842	RDMIN20230419-MN21969	NA*	K12	PolyA , frozen	LB	90 s	1:10 dilution	0.2	951	629	6548	879809	755574	631,914 (84%)
SRR27982841	RDMIN20230419-MN23690	NA*	K12	Frozen, polyA	LB	90 s	1:10 dilution	0.2	1291	935	12435	970235	849997	714,844 (84%)
SRR27982840	RDMIN20230613	NA*	K12	PolyA, frozen, polyA	LB	90 s	1:10 dilution	0.2	1041	291	6706	370644	339223	298,161 (88%)
*NA=not available; the SRA is not accepting FAST5 files at this time., **OT=overnight culture.
