## Supplementary material for "Deciphering Bacterial and Archaeal Transcriptional Dark Matter and Its Architectural Complexity": Table A2

### Sheet: Table A2
Table A2 -- Data Used in the Analysis and Prediction of Transcripts
Organism	Platform	SRA	Reference Accession	Reference
Escherichia coli K12	ONT Direct RNA Sequencing	SRR18061005	NC_000913.3	This paper
Escherichia coli K12	ONT Direct RNA Sequencing	SRR18061002	NC_000913.3	This paper
Escherichia coli K12	ONT Direct RNA Sequencing	SRR27982845	NC_000913.3	This paper
Escherichia coli K12	ONT Direct RNA Sequencing	SRR23886068	NC_000913.3	This paper
Escherichia coli K12	ONT Direct RNA Sequencing	SRR27982844	NC_000913.3	This paper
Escherichia coli K12	ONT Direct RNA Sequencing	SRR27982843	NC_000913.3	This paper
Escherichia coli K12	ONT Direct RNA Sequencing	SRR27982842	NC_000913.3	This paper
Escherichia coli K12	ONT Direct RNA Sequencing	SRR27982841	NC_000913.3	This paper
Escherichia coli K12	ONT Direct RNA Sequencing	SRR27982840	NC_000913.3	This paper
Escherichia coli E2348/69	ONT Direct RNA Sequencing	SRR18061003	GCF_014117345.2	This paper
Escherichia coli E2348/69	ONT Direct RNA Sequencing	SRR18061004	GCF_014117345.2	This paper
Listeria monoctyogenes RO15	ONT Direct RNA Sequencing	ERR9606554	CADEHJ01.1	https://www.researchsquare.com/article/rs-1530110/v1
Listeria monoctyogenes RO15	ONT Direct RNA Sequencing	ERR9606779	CADEHJ01.1	https://www.researchsquare.com/article/rs-1530110/v2
Listeria monoctyogenes Scott A	ONT Direct RNA Sequencing	ERR9606780	CM001159	https://www.researchsquare.com/article/rs-1530110/v3
Listeria monoctyogenes Scott A	ONT Direct RNA Sequencing	ERR9606777	CM001159	https://www.researchsquare.com/article/rs-1530110/v4
Pseudomonas aeruginosa SG17M	ONT Direct RNA Sequencing	ERR7451774	GCF_020978345.1	https://journals.asm.org/doi/full/10.1128/jb.00418-21
Pseudomonas aeruginosa SG17M	ONT Direct RNA Sequencing	ERR7451775	GCF_020978345.1	https://journals.asm.org/doi/full/10.1128/jb.00418-22
Pseudomonas aeruginosa SG17M	ONT Direct RNA Sequencing	ERR7451777	GCF_020978345.1	https://journals.asm.org/doi/full/10.1128/jb.00418-23
Pseudomonas aeruginosa SG17M	ONT Direct RNA Sequencing	ERR7451778	GCF_020978345.1	https://journals.asm.org/doi/full/10.1128/jb.00418-24
Pseudomonas aeruginosa NN2	ONT Direct RNA Sequencing	ERR7451779	GCF_900185255.1	https://journals.asm.org/doi/full/10.1128/jb.00418-25
Pseudomonas aeruginosa NN2	ONT Direct RNA Sequencing	ERR7451780	GCF_900185255.1	https://journals.asm.org/doi/full/10.1128/jb.00418-26
Pseudomonas aeruginosa NN2	ONT Direct RNA Sequencing	ERR7451781	GCF_900185255.1	https://journals.asm.org/doi/full/10.1128/jb.00418-27
Pseudomonas aeruginosa NN2	ONT Direct RNA Sequencing	ERR7451782	GCF_900185255.1	https://journals.asm.org/doi/full/10.1128/jb.00418-28
Pseudomonas aeruginosa NN2	ONT Direct RNA Sequencing	ERR7451783	GCF_900185255.1	https://journals.asm.org/doi/full/10.1128/jb.00418-29
Pseudomonas aeruginosa NN2	ONT Direct RNA Sequencing	ERR7451784	GCF_900185255.1	https://journals.asm.org/doi/full/10.1128/jb.00418-30
Pseudomonas aeruginosa NN2	ONT Direct RNA Sequencing	ERR7451785	GCF_900185255.1	https://journals.asm.org/doi/full/10.1128/jb.00418-31
Haloferax volcanii	ONT Direct RNA Sequencing	SRR11991303	GCF_000025685.1	https://www.biorxiv.org/content/10.1101/2019.12.18.880849v2.full
Haloferax volcanii	ONT Direct RNA Sequencing	SRR11991304	GCF_000025685.1	https://www.biorxiv.org/content/10.1101/2019.12.18.880849v2.full
Haloferax volcanii	ONT Direct RNA Sequencing	SRR11991308	GCF_000025685.1	https://www.biorxiv.org/content/10.1101/2019.12.18.880849v2.full
Haloferax volcanii	ONT Direct RNA Sequencing	SRR11991309	GCF_000025685.1	https://www.biorxiv.org/content/10.1101/2019.12.18.880849v2.full
